# Generation of a DAT-Flp mouse line for intersectional genetic targeting of dopamine neuron subpopulations

**DOI:** 10.1101/2020.06.24.167908

**Authors:** Daniel J. Kramer, Polina Kosillo, Drew Friedmann, David Stafford, Liqun Luo, Angus Yiu-Fai Lee, Dirk Hockemeyer, John Ngai, Helen S. Bateup

**Author notes:** National Institute of Neurological Disorders and Stroke, National Institutes of Health, Bethesda, MD, USA. Corresponding author: Helen S. Bateup, University of California, Berkeley, 142 Weill Hall (LSA), Berkeley, CA 94720-3200.

## Abstract

Dopamine neurons project to diverse regions throughout the brain to modulate various brain processes and behaviors. It is increasingly appreciated that dopamine neurons are heterogeneous in their gene expression, circuitry, physiology, and function. Current approaches to target dopamine neurons are largely based on single gene drivers, which either label all dopamine neurons, or mark a sub-set but concurrently label non-dopaminergic neurons. Here we establish a novel mouse line in which Flp recombinase is knocked-in to the endogenous *Slc6a3* (dopamine active transporter, DAT) locus. DAT-Flp mice can be used with various Cre-expressing mouse lines to efficiently and selectively label dopaminergic subpopulations using Cre/Flp-dependent intersectional strategies. We demonstrate the utility of this approach by crossing DAT-Flp mice with NEX-Cre mice, to specifically label *Neurod6*-expressing dopamine neurons that project to the nucleus accumbens medial shell. DAT-Flp mice represent a novel tool, which will help parse the diverse functions mediated by dopaminergic circuits.
