## Supplemental Table 1 for "Generation of a DAT-Flp mouse line for intersectional genetic targeting of dopamine neuron subpopulations"

### Sheet: regionalDensityData
	Supplemental Table 1: Projection analysis of DAT-Flp;NEX-Cre;Ai65 mice using TrailMap
	Allen Brain Atlas Region	Abbreviation	Allen Brain Atlas ID#	Mean of 3 brains	Brain 1	Brain 2	Brain 3
1	'root'	'root'	997	1.8447	2.3686	3.0517	0.1137
2	'Frontal pole, cerebral cortex'	'FRP'	184	2.686	2.9117	0.22333	4.923
3	'Primary motor area'	'MOp'	985	0.26887	0.24383	0.046769	0.51601
4	'Secondary motor area'	'MOs'	993	0.62221	0.48487	0.30077	1.081
5	'Primary somatosensory area, nose'	'SSp-n'	353	0.69977	0.5052	0.52793	1.0662
6	'Primary somatosensory area, barrel field'	'SSp-bfd'	329	1.6203	1.134	0.54652	3.1802
7	'Primary somatosensory area, lower limb'	'SSp-ll'	337	0.49817	0.21841	0.024087	1.252
8	'Primary somatosensory area, mouth'	'SSp-m'	345	0.34353	0.094502	0.030452	0.90564
9	'Primary somatosensory area, upper limb'	'SSp-ul'	369	0.065986	0.0091913	0.0093942	0.17937
10	'Primary somatosensory area, trunk'	'SSp-tr'	361	0.82135	0.12815	0.00058297	2.3353
11	'Primary somatosensory area, unassigned'	'SSp-un'	182310000	0.16684	0.044701	0.070389	0.38544
12	'Supplemental somatosensory area'	'SSs'	378	0.71229	0.53476	0.6077	0.99441
13	'Gustatory areas'	'GU'	1057	0.51267	0.64203	0.41454	0.48144
14	'Visceral area'	'VISC'	677	3.542	4.2495	3.596	2.7807
15	'Dorsal auditory area'	'AUDd'	1011	1.3306	0.93875	1.2612	1.7919
16	'Primary auditory area'	'AUDp'	1002	0.96373	0.020332	1.7286	1.1423
17	'Posterior auditory area'	'AUDpo'	1027	2.4858	4.0356	1.1136	2.308
18	'Ventral auditory area'	'AUDv'	1018	0.59929	0.019904	1.2579	0.52004
19	'Anterolateral visual area'	'VISal'	402	1.4014	0.0086894	0.9764	3.2191
20	'Anteromedial visual area'	'VISam'	394	0.55574	0.047054	0.058081	1.5621
21	'Lateral visual area'	'VISl'	409	1.4951	0.00071676	1.9367	2.5478
22	'Primary visual area'	'VISp'	385	1.2829	0.014819	0.15208	3.6818
23	'Posterolateral visual area'	'VISpl'	425	0.10682	0.057644	0.20475	0.058055
24	'posteromedial visual area'	'VISpm'	533	0.91358	0.0033665	1.5564	1.181
25	'Laterointermediate area'	'VISli'	312780000	0.51758	0.060091	0.69135	0.80129
26	'Postrhinal area'	'VISpor'	312780000	0.37815	0.085693	0.020178	1.0286
27	'Anterior cingulate area'	'ACA'	31	0.40303	0.05963	0.75676	0.39269
28	'Prelimbic area'	'PL'	972	1.6575	2.0456	2.1614	0.76542
29	'Infralimbic area'	'ILA'	44	0.73778	0.33767	1.0293	0.84641
30	'Orbital area'	'ORB'	714	2.2888	1.5842	2.1389	3.1434
31	'Agranular insular area'	'AI'	95	1.7294	0.80303	1.7448	2.6402
32	'Retrosplenial area'	'RSP'	254	1.8878	0.33398	0.9775	4.3518
33	'Anterior area'	'VISa'	312780000	0.52773	0.050753	0.025929	1.5065
34	'Rostrolateral visual area'	'VISrl'	417	0.94707	0.058291	0.27514	2.5078
35	'Temporal association areas'	'TEa'	541	1.1537	0.056336	1.1365	2.2683
36	'Perirhinal area'	'PERI'	922	10.755	7.0923	16.679	8.4937
37	'Ectorhinal area'	'ECT'	895	4.6328	1.5958	5.8722	6.4303
38	'Olfactory areas'	'OLF'	698	10.202	7.8361	12.162	10.607
39	'Main olfactory bulb'	'MOB'	507	23.139	11.007	8.2384	50.173
40	'Accessory olfactory bulb'	'AOB'	151	3.1897	0.36895	1.3976	7.8026
41	'Anterior olfactory nucleus'	'AON'	159	28.217	26.208	25.896	32.546
42	'Taenia tecta'	'TT'	589	14.112	11.078	13.975	17.282
43	'Dorsal peduncular area'	'DP'	814	2.041	2.0925	3.0926	0.93782
44	'Piriform area'	'PIR'	961	7.0925	5.6738	5.5446	10.059
45	'Nucleus of the lateral olfactory tract'	'NLOT'	619	5.246	7.1648	3.4964	5.0768
46	'Cortical amygdalar area'	'COA'	631	1.9105	1.577	1.8047	2.3497
47	'Piriform-amygdalar area'	'PAA'	788	3.2665	1.5743	3.7889	4.4363
48	'Postpiriform transition area'	'TR'	566	4.4818	0.58204	2.6618	10.202
49	'Hippocampal formation'	'HPF'	1089	0.59151	0.80506	0.68064	0.28884
50	'Field CA1'	'CA1'	382	0.039513	0.047963	0.019458	0.051119
51	'Field CA2'	'CA2'	423	0.13809	0.13007	0.0010996	0.2831
52	'Field CA3'	'CA3'	463	0.11874	0.10063	0.16352	0.092062
53	'Dentate gyrus'	'DG'	726	0.41954	0.57329	0.48985	0.19548
54	'Fasciola cinerea'	'FC'	982	0.33713	0	0.7971	0.21431
55	'Induseum griseum'	'IG'	19	1.7183	1.7504	3.4045	0
56	'Entorhinal area, lateral part'	'ENTl'	918	9.8655	3.4269	9.6619	16.508
57	'Entorhinal area, medial part, dorsal zone'	'ENTm'	926	4.9322	6.3762	1.1467	7.2737
58	'Parasubiculum'	'PAR'	843	0.89331	0.059702	0.068234	2.552
59	'Postsubiculum'	'POST'	1037	0.88746	0.44182	0.50504	1.7155
60	'Presubiculum'	'PRE'	1084	0.81166	0.38914	0.20402	1.8418
61	'Subiculum'	'SUB'	502	0.085577	0.10043	0.034085	0.12222
62	'Prosubiculum'	'ProS'	484680000	0.081031	0.096843	0.039503	0.10675
63	'Hippocampo-amygdalar transition area'	'HATA'	589510000	1.1329	3.0254	0.00065401	0.37276
64	'Area prostriata'	'APr'	484680000	2.3223	0.24051	0.49159	6.2348
65	'Cortical subplate'	'CTXsp'	703	3.9667	0.96804	2.8263	8.1058
66	'Claustrum'	'CLA'	583	2.321	4.3885	1.2369	1.3376
67	'Endopiriform nucleus'	'EP'	942	10.096	3.5299	7.0211	19.737
68	'Lateral amygdalar nucleus'	'LA'	131	1.9672	0.45542	0.28301	5.1631
69	'Basolateral amygdalar nucleus'	'BLA'	295	0.47317	0.025481	0.40073	0.99329
70	'Basomedial amygdalar nucleus'	'BMA'	319	0.62886	0.23729	0.56559	1.0837
71	'Posterior amygdalar nucleus'	'PA'	780	0.58247	1.1214	0.39626	0.22978
72	'Striatum'	'STR'	477	8.326	6.0271	11.83	7.1208
73	'Caudoputamen'	'CP'	672	0.20037	0.074529	0.19642	0.33015
74	'Nucleus accumbens'	'ACB'	56	15.913	5.8484	36.197	5.6922
75	'Fundus of striatum'	'FS'	998	2.2912	1.475	1.6255	3.773
76	'Olfactory tubercle'	'OT'	754	112.23	112.93	118.5	105.27
77	'Lateral septal nucleus'	'LS'	242	0.86459	0.091224	2.4203	0.082271
78	'Septofimbrial nucleus'	'SF'	310	0.63353	0.010701	1.8899	0
79	'Septohippocampal nucleus'	'SH'	333	0.011044	0	0.033131	0
80	'Anterior amygdalar area'	'AAA'	23	5.2234	5.0212	3.3711	7.2779
81	'Bed nucleus of the accessory olfactory tract'	'BA'	292	8.8334	24.359	1.3751	0.76627
82	'Central amygdalar nucleus'	'CEA'	536	0.12885	0.10496	0.2588	0.022798
83	'Intercalated amygdalar nucleus'	'IA'	1105	1.1475	0.03518	0.57499	2.8324
84	'Medial amygdalar nucleus'	'MEA'	403	2.7095	3.3883	2.6515	2.0886
85	'Pallidum'	'PAL'	803	9.0867	7.389	11.144	8.7273
86	'Globus pallidus, external segment'	'GPe'	1022	0.030961	0.060033	0.013948	0.018903
87	'Globus pallidus, internal segment'	'GPi'	1031	0.013989	0.0020839	0.029259	0.010624
88	'Substantia innominata'	'SI'	342	32.643	22.265	38.787	36.876
89	'Magnocellular nucleus'	'MA'	298	4.891	3.834	3.6041	7.235
90	'Medial septal nucleus'	'MS'	564	0.096516	0.033486	0.052158	0.20391
91	'Diagonal band nucleus'	'NDB'	596	11.049	14.033	11.673	7.4396
92	'Triangular nucleus of septum'	'TRS'	581	0.0036996	0	0.011099	0
93	'Bed nuclei of the stria terminalis'	'BST'	351	1.1337	1.0139	2.0494	0.33774
94	'Bed nucleus of the anterior commissure'	'BAC'	287	0.80759	0	1.8789	0.54392
95	'Thalamus'	'TH'	549	0.2527	0.026391	0.45131	0.2804
96	'Ventral anterior-lateral complex of the thalamus'	'VAL'	629	0.30683	0.50424	0.20936	0.20688
97	'Ventral medial nucleus of the thalamus'	'VM'	685	1.5764	0.73491	1.8786	2.1156
98	'Ventral posterior complex of the thalamus'	'VP'	709	0.21068	0.025458	0.18528	0.42131
99	'Posterior triangular thalamic nucleus'	'PoT'	563810000	0.00064945	0	0.0019484	0
100	'Subparafascicular nucleus'	'SPF'	406	0.0059774	0.0032294	0.011959	0.002744
101	'Subparafascicular area'	'SPA'	609	0.054165	0.0049915	0.047236	0.11027
102	'Peripeduncular nucleus'	'PP'	1044	0.002406	0.007218	0	0
103	'Medial geniculate complex'	'MG'	475	0.095675	0.21347	0.073559	0
104	'Dorsal part of the lateral geniculate complex'	'LGd'	170	0.068371	0.0033605	0.16554	0.036211
105	'Lateral posterior nucleus of the thalamus'	'LP'	218	0.010638	0.0033082	0.0098682	0.018739
106	'Posterior complex of the thalamus'	'PO'	1020	0.49494	0.59192	0.57048	0.32242
107	'Posterior limiting nucleus of the thalamus'	'POL'	1029	0.020761	0.062284	0	0
108	'Suprageniculate nucleus'	'SGN'	325	0.033344	0.10003	0	0
109	'Ethmoid nucleus of the thalamus'	'Eth'	560580000	0.32026	0.69558	0.2652	0
110	'Anteroventral nucleus of thalamus'	'AV'	255	0.0248	0	0.063573	0.010827
111	'Anteromedial nucleus'	'AM'	127	0.13214	0	0.17313	0.22329
112	'Anterodorsal nucleus'	'AD'	64	0.15996	0.019175	0.46069	0
113	'Interanteromedial nucleus of the thalamus'	'IAM'	1120	0.66302	0	1.6454	0.34368
114	'Interanterodorsal nucleus of the thalamus'	'IAD'	1113	0.034868	0.0019781	0.10011	0.0025211
115	'Lateral dorsal nucleus of thalamus'	'LD'	155	0.027777	0.0021709	0.060962	0.020198
116	'Intermediodorsal nucleus of the thalamus'	'IMD'	59	2.3243	0.31147	1.5772	5.0841
117	'Mediodorsal nucleus of thalamus'	'MD'	362	0.57534	0.32078	0.70567	0.69956
118	'Submedial nucleus of the thalamus'	'SMT'	366	1.4991	1.0957	0.95762	2.444
119	'Perireunensis nucleus'	'PR'	1077	0.86005	0.03354	1.9017	0.64492
120	'Paraventricular nucleus of the thalamus'	'PVT'	149	0.3988	0	0.71361	0.48278
121	'Parataenial nucleus'	'PT'	15	0.074808	0	0.16939	0.055038
122	'Nucleus of reuniens'	'RE'	181	1.7386	0.017177	2.8317	2.367
123	'Xiphoid thalamic nucleus'	'Xi'	560580000	2.1014	0.075515	5.3208	0.90791
124	'Rhomboid nucleus'	'RH'	189	0.77164	0.51096	0.455	1.349
125	'Central medial nucleus of the thalamus'	'CM'	599	0.62442	0	0.70013	1.1731
126	'Paracentral nucleus'	'PCN'	907	0.78473	0.22613	1.4265	0.7016
127	'Central lateral nucleus of the thalamus'	'CL'	575	0.66351	1.5871	0.30677	0.096622
128	'Parafascicular nucleus'	'PF'	930	0.27929	0.019979	0.67031	0.14757
129	'Posterior intralaminar thalamic nucleus'	'PIL'	560580000	0.0015508	0	0.0046523	0
130	'Reticular nucleus of the thalamus'	'RT'	262	0.036437	0.023479	0.073395	0.012436
131	'Intergeniculate leaflet of the lateral geniculate complex'	'IGL'	27	0.076874	0.0096757	0.22095	0
132	'Intermediate geniculate nucleus'	'IntG'	563810000	0.5389	1.1083	0.50845	0
133	'Ventral part of the lateral geniculate complex'	'LGv'	178	0.0028554	0	0.0030209	0.0055453
134	'Subgeniculate nucleus'	'SubG'	321	0	0	0	0
135	'Medial habenula'	'MH'	483	0.038584	0	0.11575	0
136	'Lateral habenula'	'LH'	186	0.25984	0.77394	0.0039508	0.0016317
137	'Hypothalamus'	'HY'	1097	5.5166	4.7521	4.7279	7.0699
138	'Supraoptic nucleus'	'SO'	390	1.5311	3.8356	0.73976	0.017972
139	'Accessory supraoptic group'	'ASO'	332	0	0	0	0
140	'Paraventricular hypothalamic nucleus'	'PVH'	38	0.22395	0.0081838	0.14214	0.52151
141	'Periventricular hypothalamic nucleus, anterior part'	'PVa'	30	5.9983	0.77783	16.641	0.57598
142	'Periventricular hypothalamic nucleus, intermediate part'	'PVi'	118	1.4184	1.1032	1.5377	1.6145
143	'Arcuate hypothalamic nucleus'	'ARH'	223	5.2696	4.7288	4.0365	7.0436
144	'Anterodorsal preoptic nucleus'	'ADP'	72	0.18045	0.0044342	0.51997	0.016954
145	'Anteroventral preoptic nucleus'	'AVP'	263	0.8788	0	1.7157	0.92071
146	'Anteroventral periventricular nucleus'	'AVPV'	272	2.2393	2.4042	1.7867	2.5271
147	'Dorsomedial nucleus of the hypothalamus'	'DMH'	830	1.706	0.045183	2.673	2.3999
148	'Median preoptic nucleus'	'MEPO'	452	0.30664	0.016443	0.67994	0.22354
149	'Medial preoptic area'	'MPO'	523	1.8278	1.0896	2.0549	2.3389
150	'Vascular organ of the lamina terminalis'	'OV'	763	1.5688	0.02547	0.29866	4.3823
151	'Posterodorsal preoptic nucleus'	'PD'	914	0.21403	0	0.64208	0
152	'Parastrial nucleus'	'PS'	1109	15.985	6.371	20.372	21.212
153	'Periventricular hypothalamic nucleus, posterior part'	'PVp'	126	2.0973	1.0541	4.8426	0.39514
154	'Periventricular hypothalamic nucleus, preoptic part'	'PVpo'	133	0.38704	0.26454	0.89657	0
155	'Subparaventricular zone'	'SBPV'	347	1.1353	0.39938	3.0064	0
156	'Suprachiasmatic nucleus'	'SCH'	286	0.93168	0.10736	1.6316	1.0561
157	'Subfornical organ'	'SFO'	338	0	0	0	0
158	'Ventromedial preoptic nucleus'	'VMPO'	576070000	0.13765	0	0.41296	0
159	'Ventrolateral preoptic nucleus'	'VLPO'	689	1.4275	3.0659	0.66195	0.55453
160	'Anterior hypothalamic nucleus'	'AHN'	88	0.089203	0.025775	0.10924	0.13259
161	'Mammillary body'	'MBO'	331	1.2488	1.6036	1.0083	1.1343
162	'Medial preoptic nucleus'	'MPN'	515	0.44917	0.095018	1.139	0.11349
163	'Dorsal premammillary nucleus'	'PMd'	980	0.21103	0.16023	0.079318	0.39354
164	'Ventral premammillary nucleus'	'PMv'	1004	0.97481	1.3295	1.243	0.35188
165	'Paraventricular hypothalamic nucleus, descending division'	'PVHd'	63	0.68557	1.0895	0.64216	0.32507
166	'Ventromedial hypothalamic nucleus'	'VMH'	693	0.14435	0.1237	0.2848	0.024569
167	'Posterior hypothalamic nucleus'	'PH'	946	1.3407	0.54144	1.7113	1.7695
168	'Lateral hypothalamic area'	'LHA'	194	34.768	38.285	32.168	33.851
169	'Lateral preoptic area'	'LPO'	226	28.937	25.785	30.278	30.749
170	'Preparasubthalamic nucleus'	'PST'	356	28.558	35.131	39.93	10.612
171	'Parasubthalamic nucleus'	'PSTN'	364	49.89	60.247	42.127	47.296
172	'Perifornical nucleus'	'PeF'	576070000	1.9339	3.3216	2.1415	0.33867
173	'Retrochiasmatic area'	'RCH'	173	0.0059976	0.0044037	0.013589	0
174	'Subthalamic nucleus'	'STN'	470	0.21838	0.40256	0.18756	0.065036
175	'Tuberal nucleus'	'TU'	614	0.3689	0.71699	0.33005	0.059666
176	'Zona incerta'	'ZI'	797	0.80768	0.65156	0.12251	1.649
177	'Median eminence'	'ME'	10671	7.884	14.266	8.4654	0.92082
178	'Midbrain'	'MB'	313	7.8668	8.7886	7.0767	7.735
179	'Superior colliculus, sensory related'	'SCs'	302	0.42829	0.20118	0.59448	0.48921
180	'Inferior colliculus'	'IC'	4	0.03557	0.046213	0.010202	0.050295
181	'Nucleus of the brachium of the inferior colliculus'	'NB'	580	0.021685	0	0.065055	0
182	'Nucleus sagulum'	'SAG'	271	0.00092467	0	0.002774	0
183	'Parabigeminal nucleus'	'PBG'	874	0	0	0	0
184	'Midbrain trigeminal nucleus'	'MEV'	460	0.059309	0	0	0.17793
185	'Subcommissural organ'	'SCO'	599630000	0.075254	0	0.22576	0
186	'Substantia nigra, reticular part'	'SNr'	381	0.38487	0.61304	0.32563	0.21593
187	'Ventral tegmental area'	'VTA'	749	44.086	55.891	53.152	23.215
188	'Paranigral nucleus'	PN'	607340000	28.353	47.066	37.218	0.77635
189	'Midbrain reticular nucleus, retrorubral area'	'RR'	246	12.375	10.022	6.6516	20.452
190	'Midbrain reticular nucleus'	'MRN'	128	0.23076	0.14691	0.14511	0.40027
191	'Superior colliculus, motor related'	'SCm'	294	0.050941	0.015538	0.11295	0.024331
192	'Periaqueductal gray'	'PAG'	795	0.077398	0.017536	0.12616	0.0885
193	'Anterior pretectal nucleus'	'APN'	215	0.020095	0.0074362	0.028604	0.024245
194	'Medial pretectal area'	'MPT'	531	0.63333	0.020158	1.3467	0.5331
195	'Nucleus of the optic tract'	'NOT'	628	1.7456	0.0247	1.0936	4.1185
196	'Nucleus of the posterior commissure'	'NPC'	634	0.0095586	0	0.028676	0
197	'Olivary pretectal nucleus'	'OP'	706	0	0	0	0
198	'Posterior pretectal nucleus'	'PPT'	1061	0.0038634	0	0.0018807	0.0097095
199	'Retroparafascicular nucleus'	'RPF'	549010000	0	0	0	0
200	'Cuneiform nucleus'	'CUN'	616	0.011724	0.034415	0.00024698	0.00051003
201	'Red nucleus'	'RN'	214	0.091603	0.10477	0.04616	0.12388
202	'Oculomotor nucleus'	'III'	35	0.0045221	0.013566	0	0
203	'Medial accesory oculomotor nucleus'	'MA3'	549010000	0	0	0	0
204	'Edinger-Westphal nucleus'	'EW'	975	0.095744	0	0	0.28723
205	'Trochlear nucleus'	'IV'	115	1.0075	0	0	3.0225
206	'Paratrochlear nucleus'	'Pa4'	606830000	0	0	0	0
207	'Ventral tegmental nucleus'	'VTN'	757	0.0097997	0.029399	0	0
208	'Anterior tegmental nucleus'	'AT'	231	3.0961	2.8286	2.9917	3.4679
209	'Lateral terminal nucleus of the accessory optic tract'	'LT'	66	0	0	0	0
210	'Dorsal terminal nucleus of the accessory optic tract'	'DT'	75	0.5193	0	1.5579	0
211	'Medial terminal nucleus of the accessory optic tract'	'MT'	58	10.66	12.856	9.1939	9.931
212	'Substantia nigra, compact part'	'SNc'	374	1.7106	1.4589	1.1661	2.5067
213	'Pedunculopontine nucleus'	'PPN'	1052	0.11853	0.0032143	0.22035	0.13204
214	'Interfascicular nucleus raphe'	'IF'	12	83.29	144.67	84.393	20.806
215	'Interpeduncular nucleus'	'IPN'	100	2.9028	5.4929	3.0363	0.17906
216	'Rostral linear nucleus raphe'	'RL'	197	42.172	28.309	27.5	70.705
217	'Central linear nucleus raphe'	'CLI'	591	75.807	101.45	72.053	53.922
218	'Dorsal nucleus raphe'	'DR'	872	3.344	1.1662	3.971	4.8949
219	'Pons'	'P'	771	0.51683	0.24021	0.34273	0.96754
220	'Nucleus of the lateral lemniscus'	'NLL'	612	0.087433	0.0088416	0.12212	0.13134
221	'Principal sensory nucleus of the trigeminal'	'PSV'	7	0.38868	0.46764	0.10848	0.58991
222	'Parabrachial nucleus'	'PB'	867	0.022974	0.052921	0.001457	0.014543
223	'Superior olivary complex'	'SOC'	398	0.18442	0.0036834	0	0.54957
224	'Barrington''s nucleus'	'B'	280	0	0	0	0
225	'Dorsal tegmental nucleus'	'DTN'	880	0.12822	0	0.38467	0
226	'Posterodorsal tegmental nucleus'	'PDTg'	599630000	0.14609	0	0.028357	0.40991
227	'Pontine central gray'	'PCG'	898	0.69154	0.0040757	0.24777	1.8228
228	'Pontine gray'	'PG'	931	0.40122	0.045504	0.54149	0.61667
229	'Pontine reticular nucleus, caudal part'	'PRNc'	1093	0.071714	0.040676	0.0085226	0.16594
230	'Supragenual nucleus'	'SG'	318	0	0	0	0
231	'Supratrigeminal nucleus'	'SUT'	534	0.57774	0.0025501	0.017837	1.7128
232	'Tegmental reticular nucleus'	'TRN'	574	0.50255	0.32253	0.0547	1.1304
233	'Motor nucleus of trigeminal'	'V'	621	0.028051	0.0024881	0.011901	0.069765
234	'Peritrigeminal zone'	'P5'	549010000	0.00087503	0	0	0.0026251
235	'Accessory trigeminal nucleus'	'Acs5'	549010000	0	0	0	0
236	'Parvicellular motor 5 nucleus'	'PC5'	549010000	0.013259	0	0	0.039776
237	'Intertrigeminal nucleus'	'I5'	549010000	0	0	0	0
238	'Superior central nucleus raphe'	'CS'	679	3.594	2.3972	5.0209	3.3638
239	'Locus ceruleus'	'LC'	147	0.020311	0.060933	0	0
240	'Laterodorsal tegmental nucleus'	'LDT'	162	1.3841	0.004338	0.33868	3.8094
241	'Nucleus incertus'	'NI'	604	0.31183	0	0	0.93549
242	'Pontine reticular nucleus'	'PRNr'	146	2.3576	2.4242	2.562	2.0866
243	'Nucleus raphe pontis'	'RPO'	238	0.070979	0.0045419	0	0.20839
244	'Subceruleus nucleus'	'SLC'	350	0	0	0	0
245	'Sublaterodorsal nucleus'	'SLD'	358	0.051628	0	0	0.15488
246	'Medulla'	'MY'	354	0.13862	0.055317	0.029818	0.33073
247	'Cochlear nuclei'	'CN'	607	0.43483	0.035181	0.057024	1.2123
248	'Nucleus of the trapezoid body'	'NTB'	642	0	0	0	0
249	'Nucleus of the solitary tract'	'NTS'	651	0	0	0	0
250	'Spinal nucleus of the trigeminal, oral part'	'SPVO'	445	0.02033	0	0	0.060989
251	'Abducens nucleus'	'VI'	653	0.16381	0	0	0.49143
252	'Facial motor nucleus'	'VII'	661	0.22883	0	0	0.6865
253	'Accessory facial motor nucleus'	'ACVII'	576	0	0	0	0
254	'Gigantocellular reticular nucleus'	'GRN'	1048	0.036775	0.025702	0	0.084623
255	'Intermediate reticular nucleus'	'IRN'	136	0.0841	0	0	0.2523
256	'Inferior salivatory nucleus'	'ISN'	106	0	0	0	0
257	'Magnocellular reticular nucleus'	'MARN'	307	0.050968	0	0	0.1529
258	'Parvicellular reticular nucleus'	'PARN'	852	0.27755	0	0	0.83266
259	'Paragigantocellular reticular nucleus'	'PGRN'	938	0.0030747	0	0	0.009224
260	'Perihypoglossal nuclei'	'PHY'	154	0.0041625	0	0	0.012488
261	'Parapyramidal nucleus'	'PPY'	1069	0.0068884	0	0	0.020665
262	'Vestibular nuclei'	'VNC'	701	0.073976	0.0015225	0.01493	0.20548
263	'Nucleus y'	'y'	781	5.8466	1.1955	0	16.344
264	'Nucleus raphe magnus'	'RM'	206	0.047261	0	0.031313	0.11047
265	'Nucleus raphe pallidus'	'RPA'	230	0.01026	0	0	0.030781
266	'Cerebellum'	'CB'	512	0.29309	0.36517	0.13857	0.37552
267	'Lingula (I)'	'LING'	912	0.11466	0	0	0.34399
268	'Central lobule'	'CENT'	920	0.11542	0.02427	0.028464	0.29354
269	'Culmen'	'CUL'	928	0.32041	0.019271	0.3992	0.54276
270	'Simple lobule'	'SIM'	1007	1.1012	0.048647	0.018386	3.2364
271	'Ansiform lobule'	'AN'	1017	0.24459	0.0067769	0.0072243	0.71977
272	'Paramedian lobule'	'PRM'	1025	0	0	0	0
273	'Copula pyramidis'	'COPY'	1033	1.2149	0	0	3.6448
274	'Paraflocculus'	'PFL'	1041	0.37661	0.012044	0.0070247	1.1108
275	'Flocculus'	'FL'	1049	0.53356	0.0021886	0.18816	1.4103
276	'Fastigial nucleus'	'FN'	989	0	0	0	0
277	'Interposed nucleus'	'IP'	91	3.1108	1.9579	0	7.3746
278	'Dentate nucleus'	'DN'	846	3.766	0	0.13614	11.162
279	'Vestibulocerebellar nucleus'	'VeCB'	589510000	0.059831	0	0	0.17949
280	'fiber tracts'	'fiber tracts'	1009	1.8614	1.5052	1.6015	2.4774
281	'ventricular systems'	'VS'	73	0.16992	0.063425	0.23814	0.2082
